# A rapid method to determine the genetic lineage of *Escherichia coli* using open reading frame composition in the shallow sequencing

**DOI:** 10.1101/2024.07.11.601999

**Authors:** Nobuyoshi Yagi, Ayumi Uechi, Itaru Hirai

## Abstract

Determining the genetic background of bacterial isolates and evaluating the genetic relatedness among these isolates in a short time period are important to identify the spreading route(s) in cases of healthcare-associated infections and outbreaks caused by antimicrobial-resistant bacteria. Previously, we proposed a shallow sequencing (Shall-seq) procedure to determine the genetic backgrounds of clinical isolates using the minimum amount of sequence data. However, it took a longer time, such as longer than 10 h, to determine the genetic background of one clinical isolate. In this study, we developed a search procedure using open reading frame (ORF) composition to select the reference genome sequence with the highest matching ratio (>90%), the indicator genome sequence (IGS), for the examined bacterial isolate. Consequently, IGSs were selected for 28 (96.6%) of the examined 29 isolates and selection was performed within 30 min for each bacterial isolate. More importantly, the comparison of IGSs indicated that the IGSs, determined by ORF composition, of the examined bacterial isolates were closely related to the genome sequences determined using the Shall-seq procedure. Taken together, these results suggest that our newly developed search procedure can quickly determine the genetic background of bacterial isolates.
