## Supplementary material for "A rapid method to determine the genetic lineage of *Escherichia coli* using open reading frame composition in the shallow sequencing": Table S1

### Sheet: Table S1
Table S1. The command list used in this study.
software	command
NanoFilt	NanoFilt -l 500 -q 9 input.fastq > output.fastq
Unicycler	unicycler -l input.fastq -o output_directory
kma	kma -i input.fastq -o output -t_db Database -bcNano -tsv
Prokka	prokka input.fasta --outdir output_directory --addgenes --cpus 12
PanTA	panta main -o output_directory -g input.gff
	panta add -c output_directory -g input.gff
Seqkit	seqkit split -p 2 input.fastq -o output_directory
VSEARCH	vsearch --cluster_size input_file --iddef 0 --id 0.9 --consout output_file
Blast+	blastn --query input.fasta -db MusNuclDB -outfmt '6 '> output_file
roary	roary -e --mafft -f output_directroy input.gff --group_limit 500000
IQTREE	iqtree2 -s input_alignment_file -bb 1000
